# Highly resolved genome assembly and comparative transcriptome profiling reveal genes related to developmental stages of tapeworm *Ligula intestinalis*

**DOI:** 10.1101/2023.07.25.550026

**Authors:** Masoud Nazarizadeh, Milena Nováková, Marie Drábková, Julian Catchen, Peter D. Olson, Jan Štefka

## Abstract

*Ligula intestinalis* (Cestoda: Diphyllobothriidae) is an emerging model organism for studies on parasite population biology and host-parasite interactions. However, a well resolved genome and catalogue of its gene content has not been previously developed. Here, we present the first genome assembly of *L. intestinalis*, based on Oxford Nanopore Technologies, Illumina and Omni-C sequencing methodologies. We use transcriptome profiling to compare plerocercoid larvae and adult worms and identify differentially expressed genes associated with these life stages. The genome assembly is 775.5 Mbp in size, with scaffold N50 value of 118 Mbp and encodes 27,256 predicted protein-coding sequences. Over 60% of the genome consists of repetitive sequences. Synteny analyses showed that the 10 largest scaffolds representing 75% of the genome display high correspondence to full chromosomes of cyclophyllidean tapeworms. Mapping RNA-seq data to the new reference genome we identified 3,922 differentially expressed genes in adults compared to plerocercoids. Gene Ontology analyses revealed overrepresented genes involved in reproductive development of the adult stage (e.g. sperm production) and significantly enriched DEGs associated with immune evasion of plerocercoids in their fish host. This study provides the first insights into the molecular biology of *L. intestinalis* and provides the most highly contiguous assembly to date of a diphyllobothriid tapeworm useful for population and comparative genomic investigations of parasitic flatworms.
