## Supplementary material for "Highly resolved genome assembly and comparative transcriptome profiling reveal genes related to developmental stages of tapeworm *Ligula intestinalis*": Table S6

### Sheet: S6.1
Table S6.1. A summary from REVIGO of the Gene Ontology terms related to biological processes for genes that are upregulated when comparing Adults to Larvae.
TermID	Frequency	Description
GO:0006012	0.106095	galactose metabolic process
GO:0006022	1.01149	aminoglycan metabolic process
GO:0006508	5.35075	proteolysis
GO:0006814	0.393201	sodium ion transport
GO:0006855	0.00165976	xenobiotic transmembrane transport
GO:0006970	0.0459246	response to osmotic stress
GO:0007017	0.835493	microtubule-based process
GO:0007018	0.420363	microtubule-based movement
GO:0000226	0.325673	microtubule cytoskeleton organization
GO:0003341	0.0574332	cilium movement
GO:0007586	0.0236791	digestion
GO:0008643	0.670585	carbohydrate transport
GO:0009855	0.0276505	determination of bilateral symmetry
GO:0009799	0.0278534	specification of symmetry
GO:0010498	0.354112	proteasomal protein catabolic process
GO:0014074	0.0240915	response to purine-containing compound
GO:0071407	0.130938	cellular response to organic cyclic compound
GO:0015074	0.851526	DNA integration
GO:0018146	0.000612017	keratan sulfate biosynthetic process
GO:0021591	0.00534517	ventricular system development
GO:0021670	0.00169303	lateral ventricle development
GO:0030031	0.333273	cell projection assembly
GO:0035082	0.0469856	axoneme assembly
GO:0044782	0.198337	cilium organization
GO:0060271	0.173164	cilium assembly
GO:0120031	0.185438	plasma membrane bounded cell projection assembly
GO:0030203	0.938622	glycosaminoglycan metabolic process
GO:0006023	0.711048	aminoglycan biosynthetic process
GO:0006024	0.698169	glycosaminoglycan biosynthetic process
GO:1903510	0.0369638	mucopolysaccharide metabolic process
GO:0030317	0.0183805	flagellated sperm motility
GO:0035735	0.00733755	intraciliary transport involved in cilium assembly
GO:0042339	0.000655258	keratan sulfate metabolic process
GO:0042908	0.247235	xenobiotic transport
GO:0044272	1.24601	sulfur compound biosynthetic process
GO:0045930	0.0832144	negative regulation of mitotic cell cycle
GO:1901988	0.121715	negative regulation of cell cycle phase transition
GO:1901991	0.0675913	negative regulation of mitotic cell cycle phase transition
GO:0046683	0.0222555	response to organophosphorus
GO:0061512	0.00842854	protein localization to cilium
GO:0070925	0.625881	organelle assembly
GO:0071320	0.00539507	cellular response to cAMP
GO:0051591	0.00674217	response to cAMP
GO:0071470	0.0184902	cellular response to osmotic stress
GO:0097712	0.00022618	vesicle targeting, trans-Golgi to periciliary membrane compartment
GO:0097722	0.0184104	sperm motility
GO:0098661	0.542101	inorganic anion transmembrane transport
GO:1905349	0.000189592	ciliary transition zone assembly

### Sheet: S6.2
Table S6.2. REVIGO summarised Gene Ontology Cellular Component terms for upregulated genes in the Adult vs Larva
TermID	Frequency	Description
GO:0005737	25.0801	cytoplasm
GO:0005814	0.0692314	centriole
GO:0005856	2.42705	cytoskeleton
GO:0005884	0.0214308	actin filament
GO:0005911	0.295603	cell-cell junction
GO:0005929	0.439938	cilium
GO:0005858	3.56301	axonemal dynein complex
GO:0005930	4.2522	axoneme
GO:0031514	4.51387	motile cilium
GO:0032838	4.3382	plasma membrane bounded cell projection cytoplasm
GO:0097014	4.27363	ciliary plasm
GO:0097729	3.84745	9+2 motile cilium
GO:0015630	1.18966	microtubule cytoskeleton
GO:0005815	5.0102	microtubule organizing center
GO:0005875	4.85456	microtubule associated complex
GO:0030286	4.64912	dynein complex
GO:0016020	61.5716	membrane
GO:0030990	0.020258	intraciliary transport particle
GO:0032580	0.0892799	Golgi cisterna membrane
GO:0099080	1.2632	supramolecular complex
GO:0099512	0.988499	supramolecular fiber
GO:0005874	5.23722	microtubule
GO:0005881	3.82256	cytoplasmic microtubule
GO:0099081	5.4148	supramolecular polymer
GO:0099513	5.36699	polymeric cytoskeletal fiber
GO:0099568	0.0920749	cytoplasmic region
GO:0110165	98.4828	cellular anatomical entity

### Sheet: S6.3
Table S6.2. REVIGO summarised Gene Ontology olecular function terms for upregulated genes in the Adult vs Larva
TermID	Frequency	Description
GO:0000981	0.92496	DNA-binding transcription factor activity, RNA polymerase II-specific
GO:0003676	20.0224	nucleic acid binding
GO:0003774	0.434618	cytoskeletal motor activity
GO:0003777	0.239091	microtubule motor activity
GO:0008569	4.35007	minus-end-directed microtubule motor activity
GO:0003824	62.8252	catalytic activity
GO:0004190	0.284795	aspartic-type endopeptidase activity
GO:0004252	5.52992	serine-type endopeptidase activity
GO:0004407	0.0529048	histone deacetylase activity
GO:0005200	0.12486	structural constituent of cytoskeleton
GO:0005201	0.0411797	extracellular matrix structural constituent
GO:0005254	0.153337	chloride channel activity
GO:0005509	1.4168	calcium ion binding
GO:0005515	5.0738	protein binding
GO:0005524	13.5317	ATP binding
GO:0005525	1.94886	GTP binding
GO:0008017	0.362796	microtubule binding
GO:0008199	0.100729	ferric iron binding
GO:0008378	0.0204237	galactosyltransferase activity
GO:0015081	0.212409	sodium ion transmembrane transporter activity
GO:0015175	0.0116216	neutral L-amino acid transmembrane transporter activity
GO:0015276	0.286231	ligand-gated monoatomic ion channel activity
GO:0015293	0.385726	symporter activity
GO:0016758	0.926082	hexosyltransferase activity
GO:0017022	0.0250086	myosin binding
GO:0022829	0.072454	wide pore channel activity
GO:0022857	9.01978	transmembrane transporter activity
GO:0030165	0.0073146	PDZ domain binding
GO:0035250	0.00864948	UDP-galactosyltransferase activity
GO:0003831	2.12385	beta-N-acetylglucosaminylglycopeptide beta-1,4-galactosyltransferase activity
GO:0042910	0.17321	xenobiotic transmembrane transporter activity
GO:0045503	0.0036178	dynein light chain binding
GO:0045505	0.0665615	dynein intermediate chain binding
GO:0051959	0.0615434	dynein light intermediate chain binding

### Sheet: S6.4
Table S6.1. REVIGO summarised Gene Ontology biological process terms for downregulated genes in the Adult vs Larva
TermID	Frequency	Description
GO:0000278	0.341845	mitotic cell cycle
GO:0007059	5.07916	chromosome segregation
GO:0001959	0.0199405	regulation of cytokine-mediated signaling pathway
GO:0002181	0.120464	cytoplasmic translation
GO:0002376	0.535878	immune system process
GO:0002682	0.294949	regulation of immune system process
GO:0002792	0.00529528	negative regulation of peptide secretion
GO:0050709	3.52401	negative regulation of protein secretion
GO:0051224	3.78682	negative regulation of protein transport
GO:1904950	3.79609	negative regulation of establishment of protein localization
GO:0006260	1.44403	DNA replication
GO:0006281	2.42602	DNA repair
GO:0006310	1.65704	DNA recombination
GO:0006325	1.04632	chromatin organization
GO:0065003	5.6511	protein-containing complex assembly
GO:0006351	7.10103	DNA-templated transcription
GO:0006355	9.96893	regulation of DNA-templated transcription
GO:0006399	2.527	tRNA metabolic process
GO:0006457	1.05906	protein folding
GO:0006518	5.39207	peptide metabolic process
GO:0006629	4.55865	lipid metabolic process
GO:0006913	0.360921	nucleocytoplasmic transport
GO:0006886	5.59037	intracellular protein transport
GO:0006914	0.290948	autophagy
GO:0007005	0.367011	mitochondrion organization
GO:0007155	0.706078	cell adhesion
GO:0007163	0.0687555	establishment or maintenance of cell polarity
GO:0007166	1.19353	cell surface receptor signaling pathway
GO:0007369	0.0329625	gastrulation
GO:0010467	9.70637	gene expression
GO:0010562	0.128098	positive regulation of phosphorus metabolic process
GO:0010628	0.321209	positive regulation of gene expression
GO:0009893	5.62893	positive regulation of metabolic process
GO:0010604	5.61081	positive regulation of macromolecule metabolic process
GO:0031325	5.50766	positive regulation of cellular metabolic process
GO:0051173	5.55324	positive regulation of nitrogen compound metabolic process
GO:0051247	5.04456	positive regulation of protein metabolic process
GO:0012501	0.292069	programmed cell death
GO:0016071	1.30645	mRNA metabolic process
GO:0016073	0.040443	snRNA metabolic process
GO:0016192	1.62441	vesicle-mediated transport
GO:0016197	0.161726	endosomal transport
GO:0022407	0.0621497	regulation of cell-cell adhesion
GO:0022414	0.637529	reproductive process
GO:0007292	4.16349	female gamete generation
GO:0007548	4.0807	sex differentiation
GO:0032504	4.78229	multicellular organism reproduction
GO:0048477	4.07313	oogenesis
GO:0140013	4.43474	meiotic nuclear division
GO:0023052	8.27138	signaling
GO:0030099	0.0433534	myeloid cell differentiation
GO:0030155	0.109388	regulation of cell adhesion
GO:0030163	1.12783	protein catabolic process
GO:0030308	0.0202864	negative regulation of cell growth
GO:0031047	0.139304	RNA-mediated gene silencing
GO:0031347	0.188421	regulation of defense response
GO:0009966	5.42186	regulation of signal transduction
GO:0009967	4.90915	positive regulation of signal transduction
GO:0043410	4.36575	positive regulation of MAPK cascade
GO:1902531	5.1083	regulation of intracellular signal transduction
GO:1902533	4.73594	positive regulation of intracellular signal transduction
GO:0031401	0.167952	positive regulation of protein modification process
GO:0001934	4.50845	positive regulation of protein phosphorylation
GO:0033674	4.33056	positive regulation of kinase activity
GO:0042327	4.54236	positive regulation of phosphorylation
GO:0043406	3.60509	positive regulation of MAP kinase activity
GO:0045860	4.27665	positive regulation of protein kinase activity
GO:0045937	4.58561	positive regulation of phosphate metabolic process
GO:0071902	3.97063	positive regulation of protein serine/threonine kinase activity
GO:0032200	0.135462	telomere organization
GO:0034330	0.0732325	cell junction organization
GO:0036211	8.41656	protein modification process
GO:0042254	1.6537	ribosome biogenesis
GO:0042461	0.0111227	photoreceptor cell development
GO:0043085	0.283514	positive regulation of catalytic activity
GO:0044093	5.02746	positive regulation of molecular function
GO:0050790	5.30695	regulation of catalytic activity
GO:0051345	4.65573	positive regulation of hydrolase activity
GO:0051347	4.51714	positive regulation of transferase activity
GO:0048518	2.06522	positive regulation of biological process
GO:0048583	1.29426	regulation of response to stimulus
GO:0048856	2.04899	anatomical structure development
GO:0000902	4.88413	cell morphogenesis
GO:0000904	4.65707	cell morphogenesis involved in differentiation
GO:0007409	4.53387	axonogenesis
GO:0007411	4.38193	axon guidance
GO:0022008	4.98231	neurogenesis
GO:0030154	5.45963	cell differentiation
GO:0030182	4.8831	neuron differentiation
GO:0031175	4.6845	neuron projection development
GO:0032989	4.67336	cellular component morphogenesis
GO:0032990	4.60823	cell part morphogenesis
GO:0048468	5.20912	cell development
GO:0048666	4.78567	neuron development
GO:0048667	4.57427	cell morphogenesis involved in neuron differentiation
GO:0048699	4.92413	generation of neurons
GO:0048812	4.59333	neuron projection morphogenesis
GO:0048858	4.59727	cell projection morphogenesis
GO:0061564	4.55688	axon development
GO:0097485	4.38412	neuron projection guidance
GO:0120039	4.59562	plasma membrane bounded cell projection morphogenesis
GO:0048870	0.459043	cell motility
GO:0051249	0.0649537	regulation of lymphocyte activation
GO:0002684	4.74155	positive regulation of immune system process
GO:0002694	4.35976	regulation of leukocyte activation
GO:0045088	4.48872	regulation of innate immune response
GO:0050776	4.78761	regulation of immune response
GO:0050865	4.38709	regulation of cell activation
GO:0051241	4.67774	negative regulation of multicellular organismal process
GO:0051604	0.54398	protein maturation
GO:0055086	4.52042	nucleobase-containing small molecule metabolic process
GO:0060759	0.0212044	regulation of response to cytokine stimulus
GO:0061024	0.52378	membrane organization
GO:0061919	0.291174	process utilizing autophagic mechanism
GO:0072659	0.0361656	protein localization to plasma membrane
GO:0097305	0.0725806	response to alcohol
GO:0098542	0.666986	defense response to other organism
GO:0006935	5.22759	chemotaxis
GO:0042330	5.22912	taxis
GO:0140053	0.0879542	mitochondrial gene expression
GO:1901135	6.41605	carbohydrate derivative metabolic process

### Sheet: S6.5
Table S6.5. A summary of Gene Ontology Cellular Component terms for genes that are down regulated in Adult versus Larva, as determined by REVIGO.
TermID	Frequency	Description
GO:0005634	12.3396	nucleus
GO:0005635	0.364998	nuclear envelope
GO:0005694	1.87558	chromosome
GO:0005739	2.7614	mitochondrion
GO:0005764	0.290436	lysosome
GO:0043202	3.21985	lysosomal lumen
GO:0005794	1.68786	Golgi apparatus
GO:0005783	5.74633	endoplasmic reticulum
GO:0005829	1.6963	cytosol
GO:0005840	3.53216	ribosome
GO:0005886	14.1847	plasma membrane
GO:0016604	0.213448	nuclear body
GO:0000228	4.8427	nuclear chromosome
GO:0005654	5.49438	nucleoplasm
GO:0005730	5.35944	nucleolus
GO:0043233	5.84773	organelle lumen
GO:0070013	5.84772	intracellular organelle lumen
GO:0031410	1.35515	cytoplasmic vesicle
GO:0005768	5.25761	endosome
GO:0031974	2.68173	membrane-enclosed lumen

### Sheet: S6.6
Table S6. REVIGO summarised Gene Ontology Molecular function terms for downregulated genes in the Adult vs Larva
TermID	Frequency	Name
GO:0003677	11.8275	DNA binding
GO:0003723	5.20857	RNA binding
GO:0003924	1.29357	GTPase activity
GO:0005198	3.1254	structural molecule activity
GO:0005215	9.15024	transporter activity
GO:0008289	0.850858	lipid binding
GO:0009975	0.125509	cyclase activity
GO:0016740	21.2166	transferase activity
GO:0016787	21.3406	hydrolase activity
GO:0016853	2.41644	isomerase activity
GO:0019899	0.629807	enzyme binding
GO:0019901	0.132663	protein kinase binding
GO:0019900	4.75055	kinase binding
GO:0042393	0.0883936	histone binding
GO:0045182	0.839999	translation regulator activity
GO:0060089	2.0362	molecular transducer activity
GO:0060090	0.203422	molecular adaptor activity
GO:0098772	2.0759	molecular function regulator activity
GO:0140096	10.9575	catalytic activity, acting on a protein
GO:0140098	3.50825	catalytic activity, acting on RNA
GO:0140110	4.89157	transcription regulator activity
